# Crosstalk between RNA Pol II C-Terminal Domain Acetylation and Phosphorylation via RPRD Proteins

**DOI:** 10.1101/442491

**Authors:** Ibraheem Ali, Diego Garrido Ruiz, Zuyao Ni, Jeffrey R. Johnson, Heng Zhang, Pao-Chen Li, Mir Khalid, Ryan J. Conrad, Xinghua Guo, Jinrong Min, Jack Greenblatt, Matthew Jacobson, Nevan J. Krogan, Melanie Ott

## Abstract

Post-translational modifications of the RNA polymerase II C-terminal domain (CTD) coordinate the transcription cycle. Crosstalk between different modifications is poorly understood. Here, we show how acetylation of lysine residues at position 7 of characteristic heptad repeats (K7ac)— only found in higher eukaryotes—regulates phosphorylation of serines at position 5 (S5p), a conserved mark of polymerases initiating transcription. We identified the regulator of pre-mRNA domain-containing (RPRD) proteins as reader proteins of K7ac. K7ac enhanced CTD peptide binding to the CTD-interacting domain (CID) of RPRD1A and RPRD1B proteins in isothermal calorimetry and molecular modeling experiments. Deacetylase inhibitors increased K7ac- and decreased S5-phosphorylated polymerases, consistent with acetylation-dependent S5 dephosphorylation by an RPRD-associated S5 phosphatase. Consistent with this model, RPRD1B knockdown increased S5p, but enhanced K7ac, indicating RPRD proteins recruit K7 deacetylases, including HDAC1. We also report auto-regulatory crosstalk between K7ac and S5p via RPRD proteins and their interactions with acetyl- and phospho-eraser proteins.
