## Supplementary material for "Crosstalk between RNA Pol II C-Terminal Domain Acetylation and Phosphorylation via RPRD Proteins": SILAC Data Table

### Sheet: zscore.txt
Accession	Description	Median Ratio	Std Dev	Num Peptides	Zscore
Q9BUJ2	HNRL1_HUMAN Heterogeneous nuclear ribonucleoprotein U-like protein 1	0.187493	0.0615776	32	11.5955
P19474	RO52_HUMAN E3 ubiquitin-protein ligase TRIM21	0.218255	0.107476	13	8.11183
P27708	PYR1_HUMAN CAD protein	0.0914307	0.0779867	24	4.68455
Q13263	TIF1B_HUMAN Transcription intermediary factor 1-beta	0.134022	0.0932477	11	4.50705
Q96P16	RPR1A_HUMAN Regulation of nuclear pre-mRNA domain-containing protein 1A	0.0890509	0.066013	21	4.09395
Q9H6T3	RPAP3_HUMAN RNA polymerase II-associated protein 3	0.118816	0.0779875	10	3.91613
O95429	BAG4_HUMAN BAG family molecular chaperone regulator 4	0.0771598	0.0694815	12	2.70111
P23396	RS3_HUMAN 40S ribosomal protein S3	0.0634397	0.086265	19	2.6881
Q9UPQ9	TNR6B_HUMAN Trinucleotide repeat-containing gene 6B protein	0.0905637	0.168596	9	2.67229
Q14257	RCN2_HUMAN Reticulocalbin-2	0.0642362	0.105375	12	2.21253
P10809	CH60_HUMAN 60 kDa heat shock protein, mitochondrial	0.052134	0.0914159	18	2.14687
P35637	FUS_HUMAN RNA-binding protein FUS	0.0505999	0.0702178	19	2.08976
P63261	ACTG_HUMAN Actin, cytoplasmic 2	0.0725926	0.0814647	8	2.0671
Q01844	EWS_HUMAN RNA-binding protein EWS	0.06068	0.0436231	11	1.93115
O94763	RMP_HUMAN Unconventional prefoldin RPB5 interactor 1	0.0709111	0.0374592	7	1.79436
P55795	HNRH2_HUMAN Heterogeneous nuclear ribonucleoprotein H2	0.0607223	0.208115	8	1.69933
P62829	RL23_HUMAN 60S ribosomal protein L23	0.0542512	0.0737063	10	1.67992
P31689	DNJA1_HUMAN DnaJ homolog subfamily A member 1	0.0412234	0.0532481	19	1.65281
P33993	MCM7_HUMAN DNA replication licensing factor MCM7	0.0372666	0.0924833	19	1.46842
O15523	DDX3Y_HUMAN ATP-dependent RNA helicase DDX3Y	0.0582014	0.0450654	7	1.44439
P68363	TBA1B_HUMAN Tubulin alpha-1B chain	0.0303308	0.0833677	23	1.28949
Q6PEY2	TBA3E_HUMAN Tubulin alpha-3E chain	0.0385275	0.0884813	12	1.24063
Q8IXW5	RPAP2_HUMAN Putative RNA polymerase II subunit B1 CTD phosphatase RPAP2	0.0232235	0.0818853	37	1.19221
P08238	HS90B_HUMAN Heat shock protein HSP 90-beta	0.0349814	0.106466	10	1.01251
Q5VT52	RPRD2_HUMAN Regulation of nuclear pre-mRNA domain-containing protein 2	0.0426529	0.0857157	6	0.968371
Q9BQE3	TBA1C_HUMAN Tubulin alpha-1C chain	0.0232048	0.0813279	21	0.857255
Q71U36	TBA1A_HUMAN Tubulin alpha-1A chain	0.0232048	0.0788063	21	0.857255
O00571	DDX3X_HUMAN ATP-dependent RNA helicase DDX3X	0.0304598	0.0478954	10	0.855901
Q13748	TBA3C_HUMAN Tubulin alpha-3C/D chain	0.0252592	0.0889164	16	0.849236
P07437	TBB5_HUMAN Tubulin beta chain	0.0198789	0.0530014	28	0.846031
Q9NQG5	RPR1B_HUMAN Regulation of nuclear pre-mRNA domain-containing protein 1B	0.0241973	0.0907547	17	0.811398
P05388	RLA0_HUMAN 60S acidic ribosomal protein P0	0.0334482	0.0973862	7	0.762791
P52272	HNRPM_HUMAN Heterogeneous nuclear ribonucleoprotein M	0.0321206	0.135967	6	0.691075
Q96EY1	DNJA3_HUMAN DnaJ homolog subfamily A member 3, mitochondrial	0.0289324	0.157459	7	0.638447
P68371	TBB4B_HUMAN Tubulin beta-4B chain	0.0169663	0.0541296	25	0.616703
Q13310	PABP4_HUMAN Polyadenylate-binding protein 4	0.0230884	0.078981	10	0.600593
Q13885	TBB2A_HUMAN Tubulin beta-2A chain	0.0163389	0.0828224	24	0.581021
Q9BVA1	TBB2B_HUMAN Tubulin beta-2B chain	0.0163389	0.0828224	24	0.581021
Q9NY65	TBA8_HUMAN Tubulin alpha-8 chain	0.020568	0.0909963	12	0.561682
O60884	DNJA2_HUMAN DnaJ homolog subfamily A member 2	0.0267745	0.0800891	6	0.550324
Q13509	TBB3_HUMAN Tubulin beta-3 chain	0.019188	0.043407	14	0.544751
P04350	TBB4A_HUMAN Tubulin beta-4A chain	0.0169663	0.0539924	19	0.522411
Q9Y265	RUVB1_HUMAN RuvB-like 1	0.0205082	0.0524626	11	0.520246
A6NKZ8	YI016_HUMAN Putative tubulin beta chain-like protein ENSP00000290377	0.0238305	0.0980079	6	0.472812
O95816	BAG2_HUMAN BAG family molecular chaperone regulator 2	0.0154674	0.0680836	16	0.422911
Q9BUF5	TBB6_HUMAN Tubulin beta-6 chain	0.0169663	0.129566	11	0.395847
P07900	HS90A_HUMAN Heat shock protein HSP 90-alpha	0.0205318	0.0683341	6	0.385966
O43852	CALU_HUMAN Calumenin	0.0179419	0.0410283	6	0.317779
Q3ZCM7	TBB8_HUMAN Tubulin beta-8 chain	0.0157115	0.0725869	9	0.312701
P31942	HNRH3_HUMAN Heterogeneous nuclear ribonucleoprotein H3	0.0130607	0.0961344	6	0.189266
A6NNZ2	TBB8B_HUMAN Tubulin beta-8 chain B	0.00870509	0.0800869	10	0.102427
Q9BZD3	GCOM2_HUMAN Putative GRINL1B complex locus protein 2	0.00737958	0.0584227	9	0.0500526
P0CAP2	GRL1A_HUMAN DNA-directed RNA polymerase II subunit GRINL1A	0.0058305	0.0549946	15	0.00460859
P60709	ACTB_HUMAN Actin, cytoplasmic 1	0.00179833	0.0938922	11	-0.136876
Q9NRH1	YAED1_HUMAN Yae1 domain-containing protein 1	-0.0023107	0.0647328	6	-0.215435
P15880	RS2_HUMAN 40S ribosomal protein S2	-0.00143174	0.0763469	9	-0.227709
P46779	RL28_HUMAN 60S ribosomal protein L28	-0.00327773	0.148799	6	-0.240895
P48741	HSP77_HUMAN Putative heat shock 70 kDa protein 7	-0.00379096	0.039731	6	-0.254407
P31943	HNRH1_HUMAN Heterogeneous nuclear ribonucleoprotein H	-0.0029781	0.1565	13	-0.333673
P08107	HSP71_HUMAN Heat shock 70 kDa protein 1A/1B	-0.000203405	0.0595757	47	-0.461881
P62269	RS18_HUMAN 40S ribosomal protein S18	-0.00783982	0.0513072	11	-0.475384
Q7KZ85	SPT6H_HUMAN Transcription elongation factor SPT6	-0.00278646	0.0954935	32	-0.538496
P62263	RS14_HUMAN 40S ribosomal protein S14	-0.0147745	0.117424	7	-0.56506
Q92734	TFG_HUMAN Protein TFG	-0.00726091	0.0522576	17	-0.570255
Q9H361	PABP3_HUMAN Polyadenylate-binding protein 3	-0.0162808	0.117316	10	-0.762958
P63244	GBLP_HUMAN Guanine nucleotide-binding protein subunit beta-2-like 1	-0.0126397	0.0712138	17	-0.806494
P11142	HSP7C_HUMAN Heat shock cognate 71 kDa protein	-0.0069716	0.0448318	44	-0.954156
P11940	PABP1_HUMAN Polyadenylate-binding protein 1	-0.016038	0.0890298	20	-1.069
Q9HCN4	GPN1_HUMAN GPN-loop GTPase 1	-0.0313634	0.0923417	9	-1.17125
P54652	HSP72_HUMAN Heat shock-related 70 kDa protein 2	-0.0237567	0.0523489	14	-1.20456
P34931	HS71L_HUMAN Heat shock 70 kDa protein 1-like	-0.0238836	0.0797862	17	-1.30033
P24928	RPB1_HUMAN DNA-directed RNA polymerase II subunit RPB1	-0.00286453	0.384916	148	-1.31101
P17066	HSP76_HUMAN Heat shock 70 kDa protein 6	-0.0289592	0.0771616	13	-1.32549
O15027	SC16A_HUMAN Protein transport protein Sec16A	-0.0445799	0.0969312	7	-1.38577
P62249	RS16_HUMAN 40S ribosomal protein S16	-0.0346239	0.0731196	11	-1.41609
Q9ULX6	AKP8L_HUMAN A-kinase anchor protein 8-like	-0.042338	0.0583698	9	-1.51721
P52434	RPAB3_HUMAN DNA-directed RNA polymerases I, II, and III subunit RPABC3	-0.0415864	0.0524155	10	-1.63942
P49411	EFTU_HUMAN Elongation factor Tu, mitochondrial	-0.0379193	0.0820867	12	-1.6494
P36954	RPB9_HUMAN DNA-directed RNA polymerase II subunit RPB9	-0.0503595	0.06115	8	-1.74224
Q9Y230	RUVB2_HUMAN RuvB-like 2	-0.0399403	0.0751506	14	-1.86378
P35573	GDE_HUMAN Glycogen debranching enzyme	-0.0482882	0.192715	10	-1.87153
Q9UHW5	GPN3_HUMAN GPN-loop GTPase 3	-0.0665073	0.0510396	6	-1.90561
P62487	RPB7_HUMAN DNA-directed RNA polymerase II subunit RPB7	-0.062479	0.0434597	10	-2.36303
P38646	GRP75_HUMAN Stress-70 protein, mitochondrial	-0.0438578	0.088432	21	-2.43923
Q96PK6	RBM14_HUMAN RNA-binding protein 14	-0.0496067	0.0906769	20	-2.71568
O94762	RECQ5_HUMAN ATP-dependent DNA helicase Q5	-0.059066	0.105599	16	-2.82219
P52435	RPB11_HUMAN DNA-directed RNA polymerase II subunit RPB11-a	-0.084312	0.0773805	9	-2.84037
P19387	RPB3_HUMAN DNA-directed RNA polymerase II subunit RPB3	-0.0595457	0.0712856	18	-3.02941
P22626	ROA2_HUMAN Heterogeneous nuclear ribonucleoproteins A2/B1	-0.0592711	0.0791366	20	-3.18976
P62875	RPAB5_HUMAN DNA-directed RNA polymerases I, II, and III subunit RPABC5	-0.111808	0.0417618	7	-3.23696
O15514	RPB4_HUMAN DNA-directed RNA polymerase II subunit RPB4	-0.0808434	0.0457152	12	-3.27213
P19388	RPAB1_HUMAN DNA-directed RNA polymerases I, II, and III subunit RPABC1	-0.0933246	0.07215	14	-4.03833
O75190	DNJB6_HUMAN DnaJ homolog subfamily B member 6	-0.191664	0.144164	6	-5.20074
P30876	RPB2_HUMAN DNA-directed RNA polymerase II subunit RPB2	-0.0720818	0.0648017	70	-7.62874
Q8N201	INT1_HUMAN Integrator complex subunit 1	-0.204406	0.209573	16	-9.15012

### Sheet: Sheet1
Accession	Description	Peptides	Z-score
	RPRD Related Proteins
Q96P16	RPRD1A	21	4.09395
Q9NQG5	RPR1DB	17	0.811398
Q5VT52	RPRD2	6	0.968371
Q8IXW5	RPAP2	37	1.19221
Q9H6T3	RPAP3	10	3.91613
P33993	MCM7	19	1.46842
Q9Y265	RUVBL1	11	0.520246
	Trim Family Proteins
Q13263	TRIM28 (KAP1)	11	4.50705
P19474	TRIM21	13	8.11183
	Nucleic Acid Binding
Q9BUJ2	HNRL1	32
P52272	HNRPM	6
P35637	FUS	19
Q01844	EWS	11
P55795	HNRH2	8
P31942	HNRH3	6
O00571	DDX3X	10
O15523	DDX3Y	7
Q13310	PABPC4	10
O94763	URI1	7
	Molecular Chaperones
O95816	BAG2	16
O95429	BAG4	12
P08238	HSP90B	10
P07900	HSP90A	6
P10809	HSPD1	18
P31689	DNJA1	19
O60884	DNJA2	6
Q96EY1	DNJA3	7
	Unclassified
P27708	CAD	24
P23396	RPS3	19
Q9UPQ9	TNRC6B	9
Q14257	RCN2	12
P62829	RPL23	10
P05388	RPLP0	7
O43852	CALU	6
P0CAP2	GRINL1A	15
Q9BZD3	GCOM2 (GRINL1B) pseudogene	9
	Cytoskeletal Proteins
P63261	ACTG	8
P68363	TBA1B	23
Q6PEY2	TBA3E	12
Q9BQE3	TBA1C	21
Q71U36	TBA1A	21
Q13748	TBA3C	16
P07437	TBB5	28
P68371	TBB4B	25
Q13885	TBB2A	24
Q9BVA1	TBB2B	24
Q9NY65	TBA8	12
Q13509	TBB3	14
P04350	TBB4A	19
Q9BUF5	TBB6	11
Q3ZCM7	TBB8	9
A6NNZ2	TBB8B	10
P60709	ACTB	11
