## Supplementary material for "Crosstalk between RNA Pol II C-Terminal Domain Acetylation and Phosphorylation via RPRD Proteins": RNA-Seq Data Table

### Sheet: Sheet1
Supplemental Table 1: RPRD1B Dysregulated Genes
Gene	Mean Count	log2(Fold Change)	Std. err. log2(Fold Change)	q value
Igf2	23.2	-0.951	0.258	0.0149
Boc	26	-0.929	0.26	0.0197
Bend4	30.5	-0.883	0.255	0.0281
Galc	218	-0.871	0.162	1.67e-05
Myzap	46.5	-0.826	0.233	0.0218
5031426D15Rik	39.5	-0.802	0.243	0.041
2900002K06Rik	116	-0.782	0.2	0.00718
A730098P11Rik	108	-0.77	0.189	0.00406
Rmrp	344	-0.742	0.122	3.68e-07
Tnik	109	-0.718	0.214	0.0365
Rtl1	368	-0.711	0.117	3.75e-07
Meg3	3320	-0.71	0.0663	2.82e-23
Uty	132	-0.678	0.179	0.0109
Papss2	462	-0.657	0.129	6.5e-05
9230105E05Rik	145	-0.655	0.196	0.0377
Rprd1b	499	-0.643	0.099	3.47e-08
Ddx3y	1100	-0.642	0.0867	7.17e-11
Eif2s3y	321	-0.614	0.128	0.000258
Rian	2700	-0.59	0.0663	7.66e-16
Gria1	203	-0.577	0.154	0.0124
Ncam1	1630	-0.553	0.0696	1.32e-12
Adam12	512	-0.55	0.0962	2.91e-06
Sulf1	512	-0.549	0.101	1.42e-05
Pi15	425	-0.528	0.111	0.000282
Abhd1	268	-0.521	0.127	0.00365
Tbrg3	450	-0.503	0.11	0.000606
Slc7a2	279	-0.498	0.122	0.00418
Gpld1	272	-0.487	0.142	0.0295
Adcy1	306	-0.482	0.117	0.00346
Kdm5d	264	-0.474	0.129	0.0148
Mettl4	229	-0.459	0.142	0.05
Foxs1	277	-0.459	0.122	0.0115
Cp	488	-0.457	0.0956	0.000258
Palm2	451	-0.454	0.112	0.00454
Fam101b	272	-0.444	0.123	0.0181
Svep1	1170	-0.443	0.0669	1.6e-08
Tagln	678	-0.429	0.0885	0.000195
Mir17hg	459	-0.426	0.125	0.031
Serpine1	16200	-0.423	0.0449	7.75e-18
Sorbs1	1290	-0.416	0.0724	2.47e-06
Itga3	653	-0.413	0.0934	0.00115
Naa40	287	-0.403	0.121	0.0383
Mir22hg	451	-0.399	0.1	0.00572
Crlf1	632	-0.398	0.0911	0.00133
Mgp	5500	-0.397	0.0497	1.07e-12
Srgap3	975	-0.39	0.0842	0.00051
Tmeff1	654	-0.386	0.094	0.00365
Ei24	620	-0.384	0.0965	0.00584
Tmem135	380	-0.378	0.11	0.0294
Swi5	1240	-0.375	0.0662	3.77e-06
Cyr61	9660	-0.373	0.0448	8.29e-14
Gadd45b	595	-0.366	0.0879	0.0032
Amotl2	1270	-0.366	0.071	4.95e-05
Clcf1	415	-0.364	0.106	0.0297
Ptprg	893	-0.363	0.0875	0.00331
Btg2	688	-0.362	0.0884	0.00386
Eri2	417	-0.361	0.111	0.0458
Rin1	1510	-0.36	0.0602	6.92e-07
G2e3	846	-0.346	0.0893	0.00793
Gabbr1	642	-0.345	0.0892	0.00818
Hprt	1620	-0.342	0.0747	0.000619
Acer3	534	-0.332	0.0965	0.0295
Cd24a	2790	-0.321	0.0799	0.00504
Hcfc1r1	483	-0.318	0.0955	0.0383
Cdh11	1120	-0.314	0.0711	0.00118
Cacna1c	857	-0.312	0.0855	0.0162
Ddhd1	765	-0.29	0.0859	0.0342
Klhdc8a	917	-0.283	0.0736	0.00892
Fnip1	1250	-0.278	0.0638	0.00138
Slc25a37	1360	-0.278	0.0834	0.038
Eif2c3	819	-0.275	0.0768	0.0193
Smtn	966	-0.272	0.0817	0.0384
Glce	1630	-0.27	0.0821	0.0422
Pole	1000	-0.265	0.0811	0.0447
Eogt	771	-0.265	0.0801	0.0406
Phlpp1	970	-0.263	0.0741	0.0207
Pfas	950	-0.263	0.0764	0.0294
Col6a2	3320	-0.262	0.052	7.9e-05
Cand2	1120	-0.26	0.0686	0.0107
Cask	1470	-0.26	0.0594	0.00129
Col6a1	4110	-0.253	0.0492	4.95e-05
Mdm4	1100	-0.252	0.0669	0.0114
Gmfb	2140	-0.248	0.0596	0.0032
Phldb1	1060	-0.244	0.0738	0.0415
Acta2	12800	-0.242	0.0725	0.038
Hbegf	2310	-0.241	0.0674	0.0193
Leng8	2580	-0.24	0.0732	0.0447
Katnbl1	1150	-0.238	0.0675	0.0229
Fam162a	1440	-0.235	0.0684	0.03
Ltbp1	6730	-0.221	0.0444	0.000113
Aebp1	4840	-0.22	0.0564	0.00734
Fbxw11	1340	-0.22	0.0642	0.0304
Foxp1	1540	-0.217	0.0588	0.0144
Elovl6	1860	-0.215	0.0556	0.00816
Fbln5	2620	-0.214	0.064	0.038
Mterfd2	2240	-0.209	0.0545	0.00909
Vasn	6780	-0.204	0.0608	0.0357
Igf1r	4830	-0.203	0.0595	0.031
Raph1	2160	-0.197	0.0597	0.0422
Fhl3	1730	-0.197	0.0581	0.0322
Pdlim5	11700	-0.195	0.0356	1.01e-05
Gas2	2890	-0.195	0.0497	0.00718
Ddah1	2110	-0.191	0.0569	0.0373
Smek2	2480	-0.181	0.0504	0.0191
Rplp1	4260	-0.178	0.0462	0.00821
R3hdm1	2580	-0.169	0.0503	0.0372
Bgn	41100	-0.168	0.0468	0.0188
Zmat3	2720	-0.167	0.0491	0.0322
Ereg	7550	-0.167	0.0506	0.0416
Sptan1	5270	-0.166	0.0513	0.0476
Purb	4470	-0.165	0.0477	0.0292
Lox	36200	-0.163	0.0417	0.00734
Col6a3	5970	-0.158	0.0462	0.031
Fstl1	8020	-0.153	0.0346	0.00118
Rbm3	9260	-0.143	0.0379	0.0108
Usp34	5720	-0.139	0.0405	0.0295
Canx	15000	-0.139	0.0307	0.00071
Slc2a1	11400	-0.137	0.0405	0.035
Tns3	4910	-0.136	0.0415	0.0441
Npm1	57900	-0.136	0.0257	2.55e-05
Rock2	10200	-0.124	0.0327	0.0102
Mki67	9540	-0.121	0.0327	0.0141
Eef1a1	62800	0.0948	0.0249	0.0102
Pabpc1	74500	0.12	0.0354	0.034
Man2a1	10700	0.128	0.0327	0.00727
Gnas	19800	0.13	0.0382	0.031
Pcbp2	6650	0.135	0.0399	0.0348
Lima1	10100	0.155	0.0425	0.0165
Atp2b1	6460	0.162	0.0391	0.00329
Tfrc	4790	0.162	0.0435	0.0127
Atp5a1	8490	0.162	0.0406	0.00561
Tanc2	3080	0.163	0.0491	0.0383
Atp5b	33400	0.168	0.0367	0.000606
Dpy19l1	4610	0.169	0.0421	0.0053
Spp1	21300	0.17	0.0413	0.00346
Evi5	2130	0.17	0.0524	0.0475
Gnai2	3240	0.176	0.0448	0.00718
Nab2	3570	0.177	0.0536	0.0416
Reep3	2600	0.178	0.0544	0.0457
Azin1	4380	0.178	0.0513	0.0281
Rangap1	2420	0.178	0.0502	0.0212
Vps26a	2960	0.181	0.0515	0.0231
Mdm2	3490	0.187	0.05	0.0124
Eif4a3	2460	0.188	0.0522	0.0191
Gpd2	1970	0.191	0.0567	0.0356
Mpp6	3040	0.199	0.0456	0.00135
Vcan	14800	0.2	0.0442	0.000736
Coro1c	1870	0.2	0.0584	0.0304
Tmem106b	4070	0.2	0.0493	0.0043
2610507B11Rik	3360	0.205	0.0549	0.0122
H3f3b	7210	0.208	0.0426	0.000171
Mbd2	1440	0.21	0.0641	0.0447
Fth1	28000	0.21	0.0324	3.71e-08
Mllt3	2280	0.213	0.0639	0.0383
Sar1a	3390	0.214	0.0467	0.000606
Pdcl3	1590	0.216	0.06	0.0189
Psmd14	1810	0.216	0.0559	0.00818
Thbs2	4030	0.219	0.0469	0.000429
Bdnf	2520	0.222	0.0491	0.000736
Sod2	1580	0.227	0.0605	0.0117
Prkar1a	6360	0.228	0.0454	8.57e-05
Grlf1	4080	0.233	0.0455	5.63e-05
Pik3r1	1300	0.234	0.0644	0.0169
Ank	5690	0.236	0.0398	8.77e-07
Gins2	955	0.241	0.0741	0.0469
Lipa	920	0.242	0.0736	0.0436
Ppa1	1450	0.243	0.0667	0.0169
Fam102b	1580	0.243	0.064	0.0103
Serpinb6a	1480	0.246	0.0676	0.0169
Smu1	1290	0.247	0.0634	0.0078
Stat3	1230	0.248	0.0692	0.0191
Slc30a4	1950	0.249	0.0555	0.00092
Klf4	1320	0.249	0.0732	0.0323
Cd9	2140	0.251	0.0513	0.000156
Ggta1	1210	0.253	0.0675	0.0117
Rab7	6870	0.255	0.0509	9.18e-05
Nudt9	911	0.256	0.0786	0.046
Setd8	2900	0.256	0.0515	0.000116
Efnb2	2030	0.257	0.0561	0.000606
Cmpk1	2630	0.259	0.055	0.00034
Jhdm1d	2000	0.26	0.0631	0.00346
Tm4sf1	4380	0.264	0.0477	7.86e-06
Sirt2	1070	0.268	0.0746	0.0191
Ndufa9	1250	0.274	0.0766	0.0197
Capn6	1380	0.274	0.0663	0.00341
Abca5	678	0.275	0.0833	0.0415
Ifngr2	1110	0.275	0.0767	0.0191
Dclk1	1100	0.285	0.0726	0.00718
Nbea	1390	0.287	0.0643	0.000927
Ctsl	14500	0.289	0.0334	5.4e-15
Capns1	7030	0.289	0.0505	2.91e-06
Arl2bp	847	0.291	0.0775	0.0115
Crabp1	934	0.291	0.0805	0.018
Parvb	865	0.293	0.0748	0.00718
Igsf10	1600	0.296	0.0763	0.00785
Alcam	934	0.298	0.073	0.00397
Akap12	2040	0.322	0.0596	1.45e-05
Sat1	635	0.322	0.0876	0.0149
Lonrf1	620	0.328	0.0918	0.0195
Tmsb4x	4890	0.34	0.0418	3.34e-13
Slc22a23	648	0.343	0.0996	0.0294
Pi4k2a	676	0.344	0.0826	0.0032
Kitl	1240	0.35	0.0666	3.03e-05
Tmem5	808	0.351	0.0776	0.000736
Rgl1	785	0.355	0.0778	0.000648
Cd34	1220	0.358	0.0957	0.012
Jarid2	409	0.368	0.105	0.0249
Immp1l	346	0.369	0.111	0.038
Sdpr	2070	0.37	0.0566	2.72e-08
Prune2	1050	0.372	0.0848	0.00124
Pdpn	570	0.376	0.0893	0.00266
Pam	843	0.382	0.0867	0.00118
Mapre2	1200	0.39	0.094	0.00331
Msl3	402	0.393	0.114	0.0299
Dpysl3	389	0.414	0.113	0.0162
Fgf10	325	0.419	0.119	0.0234
Nr4a2	863	0.419	0.0862	0.000191
Cpe	1440	0.426	0.0617	2.19e-09
Gsta4	1660	0.438	0.0588	5.77e-11
Gpc1	1110	0.445	0.0965	0.000536
Dusp4	804	0.446	0.134	0.0383
Plin2	570	0.45	0.0938	0.000243
Madd	264	0.455	0.133	0.0306
Ssc5d	212	0.457	0.141	0.0465
Itga6	2080	0.479	0.0603	1.32e-12
Peg3	498	0.479	0.125	0.00954
Pdgfra	2960	0.492	0.0472	4.11e-22
Wipi1	259	0.494	0.127	0.00784
Rnase4	260	0.497	0.127	0.00718
Tmem119	478	0.507	0.0995	6.4e-05
Ptn	3640	0.507	0.0644	2.08e-12
Col3a1	2040	0.517	0.0531	4.09e-19
Calcrl	247	0.517	0.132	0.00727
Ccl2	1080	0.52	0.0978	2.35e-05
Thsd7a	829	0.521	0.0934	5.69e-06
Mgst3	213	0.527	0.159	0.0397
Rbp1	705	0.566	0.0951	7.75e-07
Cdkl2	141	0.575	0.162	0.0207
Bpgm	176	0.577	0.166	0.0258
Grem1	808	0.591	0.112	2.49e-05
Ahr	597	0.6	0.0942	6.97e-08
Rab3c	322	0.602	0.136	0.00107
Thrb	151	0.613	0.171	0.0192
Herc3	208	0.615	0.159	0.00821
Lphn3	149	0.621	0.173	0.0191
Tmem200a	345	0.637	0.114	5.56e-06
Prl2c2	1490	0.638	0.0787	4.08e-13
Hccs	553	0.641	0.0923	1.9e-09
Osbpl6	117	0.665	0.179	0.0135
Elavl2	570	0.668	0.129	4.11e-05
Rbm47	101	0.679	0.187	0.0173
Serpinb8	143	0.698	0.175	0.00559
Mfap3l	504	0.7	0.113	2.15e-07
Phex	122	0.709	0.173	0.00392
Gpr149	638	0.722	0.123	1.29e-06
Map2	173	0.73	0.166	0.00124
Prtg	53.3	0.743	0.224	0.0406
Sema3c	71	0.753	0.207	0.0171
Ndst3	59.1	0.785	0.241	0.0465
Negr1	140	0.805	0.169	0.000269
Ccl7	136	0.821	0.176	0.000435
Slc27a1	81.5	0.855	0.206	0.00331
Nov	50.3	0.86	0.242	0.0207
Dkk2	82.1	0.861	0.202	0.0022
Defb41	12.6	0.875	0.249	0.0238
Ltbp4	103	0.878	0.21	0.00311
Fxyd5	601	0.894	0.0994	3.25e-16
Lrrn3	17.1	0.914	0.26	0.0234
Cck	202	0.926	0.147	1.01e-07
St3gal6	14.1	0.97	0.257	0.0112
Cpne8	254	0.972	0.153	7.81e-08
Casp4	101	0.981	0.189	4.05e-05
Ngef	355	1.03	0.126	4e-13
Tmem121	20	1.06	0.26	0.00392
Slit2	2060	1.07	0.0662	0
Sorcs2	25.4	1.1	0.257	0.00182
AI662270	66.4	1.11	0.222	8.68e-05
Flrt3	303	1.12	0.131	1.27e-14
Rgs17	147	1.19	0.187	6.82e-08
Pde1a	68.2	1.22	0.23	2.44e-05
Il33	26	1.45	0.259	5.56e-06
Rab6b	78.2	1.48	0.209	7.84e-10
Scara5	79.7	1.64	0.224	1.32e-10
Dcn	1390	1.67	0.0896	0
Fam19a1	139	2.06	0.182	3.12e-26
