## Supplementary material for "Crosstalk between RNA Pol II C-Terminal Domain Acetylation and Phosphorylation via RPRD Proteins": Resources Table

### Sheet: Sheet1
Key Resource Table
Antibodies	Usage
	Western Blotting	Immunoprecipitation	ChIP	Company	Catalog Number	RRID
RPRD1B	1:2000	4ug	N/A	Bethyl	A-303-782A	AB_11218400
RPRD1B	1:2000	N/A	N/A	Novus	NBP2-45634	AB_2285416
RPRD1A (Mo)	1:500	N/A	4ug	Santa Cruz	sc514724	n/a
Pol II (8WG16)	N/A	N/A	2.5ug	Abcam	ab817	AB_306327
Pol II (4H8)	1:10000	N/A	2ug	Abcam	ab5408	AB_304868
Pol II (H224)	1:2000	2ug	N/A	Santa Cruz	sc-9001	AB_2268548
RPAP3	1:2000	N/A	N/A	Bethyl	A304-854A	AB_2621049
HA (Rt)	1:2000	N/A	N/A	Sigma	11867423001	AB_10094468
HA Agarose Bead	N/A	50uL	N/A	Sigma	A2095	AB_257974
HA Magnetic Bead	N/A	50uL	N/A	Pierce (ThermoFisher)	88836	AB_2749815
Pol II (K7ac)	1:2000	N/A	4ug	N/A	N/A	n/a
Normal IgG (Rb)	N/A	4ug	5ug	Santa Cruz	sc2027	AB_737197
Normal IgG (Mo)	N/A	4ug	5ug	Santa Cruz	sc2025	AB_737182
HSP90	1:10000	N/A	N/A	Abcam	ab19021	AB_444729
HDAC1	1:1000	N/A	N/A	Abcam	ab53091	AB_2264059
AffiniPure Goat Anti-Mouse	1:5000	N/A	N/A	Jackson Immunoresearch	115-035-003	AB_10015289
AffiniPure Goat Anti-Rabbit	1:5000	N/A	N/A	Jackson Immunoresearch	111-035-003	AB_2313567
AffiniPure Goat Anti-Rat	1:5000	N/A	N/A	Jackson Immunoresearch	112-035-003	AB_2338128
ChIP-seq
https://www.ncbi.nlm.nih.gov/geo/query/acc.cgi?acc=GSE124996
RNA-seq
https://www.ncbi.nlm.nih.gov/geo/query/acc.cgi?acc=GSE125486
